# A critical analysis of plant science literature reveals ongoing inequities

**DOI:** 10.1101/2022.10.15.512190

**Authors:** Rose A. Marks, Erik J. Amézquita, Sarah Percival, Alejandra Rougon-Cardoso, Claudia Chibici-Revneanu, Shandry M. Tebele, Jill M. Farrant, Daniel H. Chitwood, Robert VanBuren

## Abstract

The field of plant science has grown dramatically in the past two decades, but global disparities and systemic inequalities persist. Here, we analyzed ~300,000 papers published over the past two decades to quantify disparities across nations, genders, and taxonomy in the plant science literature. Our analyses reveal striking geographical biases—affluent nations dominate the publishing landscape and vast areas of the globe having virtually no footprint in the literature. Authors in Northern America are cited nearly twice as many times as authors based in Sub-Saharan Africa and Latin America, despite publishing in journals with similar impact factors. Gender imbalances are similarly stark and show remarkably little improvement over time. Some of the most affluent nations have extremely male biased publication records, despite supposed improvements in gender equality. In addition, we find that most studies focus on economically important crop and model species and a wealth of biodiversity is under-represented in the literature. Taken together, our analyses reveal a problematic system of publication, with persistent imbalances that poorly captures the global wealth of scientific knowledge and biological diversity. We conclude by highlighting disparities that can be addressed immediately and offer suggestions for long-term solutions to improve equity in the plant sciences.

**SIGNIFICANCE STATEMENT:** We analyzed ~300,000 papers published over the past two decades to quantify global, gender, and taxonomic disparities in plant science. Our analyses reveal striking geographical biases that are correlated with national affluence. Gender imbalances were also evident, with far more papers led by authors with masculine names than authors with feminine names. Lastly, we identified substantial taxonomic sampling gaps. The vast majority of surveyed studies focused on major crop and model species and the remaining biodiversity accounted for only a fraction of publications. Taken together, our analyses represent an important addition to the growing conversation about diversifying and decolonizing science.
