## Supplementary dataset for "A critical analysis of plant science literature reveals ongoing inequities"

### Sheet: Sheet1
Journal	Impact Factor (2020)	ISSN	eISSN	Quartile	Publisher	Publisher location	Journal location	Society Journal	Name of the society	Open Access or Not	Open access fees (USD)
AGRONOMY-BASEL	3.417	NaN	2073-4395	Q1	MDPI	ST ALBAN-ANLAGE 66, CH-4052 BASEL, SWITZERLAND	Switzerland	No	NaN	Open	2143
EUROPEAN JOURNAL OF PLANT PATHOLOGY	1.907	0929-1873	1573-8469	Q2	Springer	VAN GODEWIJCKSTRAAT 30, 3311 GZ DORDRECHT, NETHERLANDS	Netherlands	No	NaN	Hybrid	3390
MOLECULAR PLANT	13.164	1674-2052	1752-9867	Q1	Cell Press	50 HAMPSHIRE ST, FLOOR 5, CAMBRIDGE, MA 02139	China	No	NaN	Hybrid	3000
PLANT BIOTECHNOLOGY	1.133	1342-4580	NaN	Q3	JAPANESE SOC PLANT CELL & MOLECULAR BIOLOGY	NARA INST SCI & TECH, GRAD SCH BIOMEDICAL SCIENCES, NARA 630-0101, JAPAN	Japan	No	NaN	Open	2490
PLANT MOLECULAR BIOLOGY	4.076	0167-4412	1573-5028	Q2	SPRINGER	VAN GODEWIJCKSTRAAT 30, 3311 GZ DORDRECHT, NETHERLANDS	Netherlands	No	NaN	Hybrid	3860
PLANT METHODS	4.993	NaN	1746-4811	Q1	BMC	CAMPUS, 4 CRINAN ST, LONDON N1 9XW, ENGLAND	England	No	NaN	Open	2490
PLANT MOLECULAR BIOLOGY REPORTER	1.595	0735-9640	1572-9818	Q4	SPRINGER	ONE NEW YORK PLAZA, SUITE 4600 , NEW YORK, NY 10004, UNITED STATES	USA	No	NaN	Hybrid	3190
PLANT BREEDING	1.832	0179-9541	1439-0523	Q2	WILEY	111 RIVER ST, HOBOKEN 07030-5774, NJ	Germany	No	NaN	Hybrid	4000
PLANT CELL TISSUE AND ORGAN CULTURE	2.711	0167-6857	1573-5044	Q3	SPRINGER	VAN GODEWIJCKSTRAAT 30, 3311 GZ DORDRECHT, NETHERLANDS	Netherlands	No	NaN	Hybrid	3280
PROTOPLASMA	3.356	0033-183X	1615-6102	Q3	SPRINGER WIEN	SACHSENPLATZ 4-6, PO BOX 89, A-1201 WIEN, AUSTRIA	Austria	No	NaN	Hybrid	3280
PLANTA	4.116	0032-0935	1432-2048	Q1	SPRINGER	ONE NEW YORK PLAZA, SUITE 4600 , NEW YORK, NY 10004, UNITED STATES	Germany	No	NaN	Hybrid	4190
RUSSIAN JOURNAL OF PLANT PHYSIOLOGY	1.481	1021-4437	1608-3407	Q3	PLEIADES PUBLISHING INC	PLEIADES HOUSE, 7 W 54 ST, NEW YORK, NY 10019, UNITED STATES	Russia	No	NaN	Subscription	NaN
SOUTH AFRICAN JOURNAL OF BOTANY	2.315	0254-6299	1727-9321	Q2	ELSEVIER	RADARWEG 29, 1043 NX AMSTERDAM, NETHERLANDS	South Africa	No	NaN	Hybrid	2750
HORTICULTURAL PLANT JOURNAL	3.032	2095-9885	2468-0141	Q1	Elsevier	RADARWEG 29, 1043 NX AMSTERDAM, NETHERLANDS	China	No	NaN	Open	1500
SCIENTIA HORTICULTURAE	3.463	0304-4238	1879-1018	Q1	ELSEVIER	RADARWEG 29, 1043 NX AMSTERDAM, NETHERLANDS	Netherlands	No	NaN	Hybrid	2900
PHYCOLOGIA	2.857	0031-8884	2330-2968	Q1	TAYLOR & FRANCIS LTD	2-4 PARK SQUARE, MILTON PARK, ABINGDON OR14 4RN, OXON, ENGLAND	USA	No	NaN	Hybrid	3085
PHYTOMEDICINE	5.34	0944-7113	1618-095X	Q1	ELSEVIER GMBH	HACKERBRUCKE 6, 80335 MUNICH, GERMANY	Germany	No	NaN	Hybrid	3290
ANNALS OF BOTANY	4.357	0305-7364	1095-8290	Q1	Oxford University Press	GREAT CLARENDON ST, OXFORD OX2 6DP, ENGLAND	England	No	NaN	Hybrid	3927
BMC PLANT BIOLOGY	4.215	1471-2229	1471-2229	Q1	BMC	CAMPUS, 4 CRINAN ST, LONDON N1 9XW, ENGLAND	England	No	NaN	Open	2490
BOTANY	1.323	1916-2790	1916-2804	Q3	CANADIAN SCIENCE PUBLISHING	65 AURIGA DR, SUITE 203, OTTAWA, ON K2E 7W6, CANADA	Canada	No	NaN	Hybrid	3000
CURRENT PLANT BIOLOGY	2.15	NaN	2214-6628	Q2	Elsevier	RADARWEG 29, 1043 NX AMSTERDAM, NETHERLANDS	Netherlands	No	NaN	Open	2040
FRONTIERS IN PLANT SCIENCE	5.754	1664-462X	1664-462X	Q1	Fronteirs media	AVENUE DU TRIBUNAL FEDERAL 34, LAUSANNE CH-1015, SWITZERLAND	Switzerland	No	NaN	Open	2950
INTERNATIONAL JOURNAL OF PLANT SCIENCES	1.785	1058-5893	1537-5315	Q3	The University of Chicago Press	1427 E 60TH ST, CHICAGO, IL 60637-2954, USA	USA	No	NaN	Hybrid	1300
JOURNAL OF PLANT INTERACTIONS	4.208	1742-9145	1742-9153	Q1	Taylor and Francis	2-4 PARK SQUARE, MILTON PARK, ABINGDON OR14 4RN, OXON, ENGLAND	England	No	NaN	Open	2320
JOURNAL OF PLANT PHYSIOLOGY	3.549	0176-1617	1618-1328	Q1	Elsevier	HACKERBRUCKE 6, 80335 MUNICH, GERMANY	Germany	No	NaN	Hybrid	3170
NATURE PLANTS	15.793	2055-026X	2055-0278	Q1	NATURE RESEARCH	HEIDELBERGER PLATZ 3, BERLIN 14197, GERMANY	USA	No	NaN	Hybrid	11720
NEW PHYTOLOGIST	10.152	0028-646X	1469-8137	Q1	WILEY	111 RIVER ST, HOBOKEN 07030-5774, NJ	England	No	NaN	Hybrid	3000
PHYSIOLOGICAL AND MOLECULAR PLANT PATHOLOGY	2.747	0885-5765	NaN	Q2	ACADEMIC PRESS LTD- ELSEVIER SCIENCE LTD	24-28 OVAL RD, LONDON NW1 7DX, ENGLAND	England	No	NaN	Hybrid	2780
PLANT CELL AND ENVIRONMENT	7.221	0140-7791	1365-3040	Q1	Wiley	111 RIVER ST, HOBOKEN 07030-5774, NJ	England	No	NaN	Hybrid	4900
PLANT CELL REPORTS	4.57	0721-7714	1432-203X	Q1	SPRINGER	ONE NEW YORK PLAZA, SUITE 4600 , NEW YORK, NY 10004, UNITED STATES	Germany	No	NaN	Hybrid	4190
PLANT REPRODUCTION	3.767	2194-7953	2194-7961	Q1	SPRINGER	ONE NEW YORK PLAZA, SUITE 4600 , NEW YORK, NY 10004, UNITED STATES	Germany	No	NaN	Hybrid	3860
ACTA AGRICULTURAE SCANDINAVICA SECTION B-SOIL AND PLANT SCIENCE	1.694	0906-4710	1651-1913	Q2	Taylor and Francis	KARL JOHANS GATE 5, NO-0154 OSLO, NORWAY	Norway	Yes	Nordic Association of Agricultural Science	Hybrid	2010
CROP JOURNAL	4.407	2095-5421	2214-5141	Q1	Elsevier and Keai publishing Ltd	16 DONGHUANGCHENGGEN NORTH ST, BEIJING, DONGHENG DISTRICT 100717, PEOPLES R CHINA	China	Yes	CSSC	Open	990
JOURNAL OF PLANT DISEASES AND PROTECTION	1.928	1861-3829	1861-3837	Q3	Springer	TIERGARTENSTRASSE 17, D-69121 HEIDELBERG, GERMANY	Germany	Yes	German Society for Plant Protection and Plant Health	Hybrid	3390
PHYTOPARASITICA	1.439	0334-2123	1876-7184	Q3	Springer	VAN GODEWIJCKSTRAAT 30, 3311 GZ DORDRECHT, NETHERLANDS	Israel	Yes	plant protection sciences	Hybrid	2780
PHYTOPATHOLOGIA MEDITERRANEA	2.02	0031-9465	NaN	Q2	MEDITERRANEAN PHYTOPATHOLOGICAL UNION	C/O DIPARTIMENTO DI BIOTECNOLOGIE AGRARIE, P LE DELLE CASCINE 28, FLORENCE 50144, ITALY	Italy	Yes	Mediterranean Phytopathological Union	Hybrid	811
PLANT PATHOLOGY	2.59	0032-0862	1365-3059	Q2	WILEY	111 RIVER ST, HOBOKEN 07030-5774, NJ	England	Yes	British Society for Plant Pathology	Hybrid	4200
PLANT PROTECTION SCIENCE	1.464	1212-2580	1805-9341	Q3	Czech academy of agricultural sciences	TESNOV 17, PRAGUE 117 05, CZECH REPUBLIC	Czech Republic	Yes	Czech academy of agricultural sciences	Open	346
NEW ZEALAND JOURNAL OF CROP AND HORTICULTURAL SCIENCE	1.154	0114-0671	1175-8783	Q3	TAYLOR & FRANCIS LTD	2-4 PARK SQUARE, MILTON PARK, ABINGDON OR14 4RN, OXON, ENGLAND	New Zealand	Yes	The Royal Society Te Aparangi	Hybrid	3085
PHYTOCHEMISTRY	4.072	0031-9422	1873-3700	Q2	PERGAMON-ELSEVIER SCIENCE LTD	THE BOULEVARD, LANGFORD LANE, KIDLINGTON, OXFORD OX5 1GB, ENGLAND	England	Yes	The Phytochemical Society of Europe and The Phytochemical Society of North America	Hybrid	4030
JOURNAL OF INTEGRATIVE PLANT BIOLOGY	7.061	1672-9072	1744-7909	Q1	Wiley	111 RIVER ST, HOBOKEN 07030-5774, NJ	China	Yes	Botanical Society of China	Hybrid	2650
MOLECULAR PLANT-MICROBE INTERACTIONS	4.171	0894-0282	1943-7706	Q1	AMER PHYTOPATHOLOGICAL SOC	3340 PILOT KNOB ROAD, ST PAUL, MN 55121	USA	Yes	APS and MPMI	Hybrid	3000
PLANT CELL	11.277	1040-4651	1532-298X	Q1	OXFORD UNIV PRESS INC	JOURNALS DEPT, 2001 EVANS RD, CARY, NC 27513	USA	Yes	ASPB	Hybrid	3496
PLANT SIGNALING & BEHAVIOR	2.247	1559-2316	1559-2324	Q4	TAYLOR & FRANCIS INC	530 WALNUT STREET, STE 850, PHILADELPHIA, PA 19106	USA	Yes	The Society of Plant Signaling and Behavior	Hybrid	2010
PLANT AND CELL PHYSIOLOGY	4.927	0032-0781	1471-9053	Q2	OXFORD UNIV PRESS	GREAT CLARENDON ST, OXFORD OX2 6DP, ENGLAND	Japan	Yes	Japanese Society of Plant Physiologists (JSPP)	Hybrid	408
AOB PLANTS	3.276	2041-2851	2041-2851	Q2	Oxford University Press	GREAT CLARENDON ST, OXFORD OX2 6DP, ENGLAND	England	Yes	Annals of Botany Company	Open	1400
PLANT SPECIES BIOLOGY	1.528	0913-557X	1442-1984	Q3	Wiley	111 RIVER ST, HOBOKEN 07030-5774, NJ	Japan	Yes	Society for the Study of Species Biology	Hybrid	2750
JOURNAL OF PLANT ECOLOGY	1.774	1752-9921	1752-993X	Q3	Oxford University Press	GREAT CLARENDON ST, OXFORD OX2 6DP, ENGLAND	China	Yes	Botanical Society of China and the Institute of Botany of the Chinese Academy of Sciences	Hybrid	2085
JOURNAL OF VEGETATION SCIENCE	2.685	1100-9233	1654-1103	Q2	Wiley	111 RIVER ST, HOBOKEN 07030-5774, NJ	England	Yes	The International Association for Vegetation Science (IAVS)	Hybrid	3800
SEED SCIENCE RESEARCH	2.25	0960-2585	1475-2735	Q2	CAMBRIDGE UNIV PRESS	EDINBURGH BLDG, SHAFTESBURY RD, CB2 8RU CAMBRIDGE, ENGLAND	England	Yes	International Society for Seed Science	Hybrid	3255
TAXON	2.43	0040-0262	1996-8175	Q3	WILEY	111 RIVER ST, HOBOKEN 07030-5774, NJ	Germany	Yes	International Association for Plant Taxonomy (IAPT)	Hybrid	2550
HORTSCIENCE	1.455	0018-5345	2327-9834	Q2	American Society of Horticultural Science	113 S WEST ST, STE 200, ALEXANDRIA, VA 22314-2851, USA	USA	Yes	American society of horticultural science	Open	3500
HORTTECHNOLOGY	1.087	1063-0198	1943-7714	Q3	American Society of Horticultural Science	114 S WEST ST, STE 200, ALEXANDRIA, VA 22314-2851, USA	USA	Yes	American society of horticultural science	Open	3000
PHYTOBIOMES JOURNAL	3.643	NaN	2471-2906	Q2	AMER PHYTOPATHOLOGICAL SOC	3340 PILOT KNOB ROAD, ST PAUL, MN 55121	USA	Yes	APS	Open	1660
JOURNAL OF ETHNOPHARMACOLOGY	4.36	0378-8741	1872-7573	Q1	Elsevier	ELSEVIER HOUSE, BROOKVALE PLAZA, EAST PARK SHANNON, CO, CLARE 00000, IRELAND	Ireland	Yes	International Society for Ethnopharmacology	Hybrid	3500
PLANTA MEDICA	3.356	0032-0943	1439-0221	Q3	GEORG THIEME VERLAG KG	RUDIGERSTR 14, D-70469 STUTTGART, GERMANY	Germany	Yes	GA society of medicinal plants	Subscription	NaN
ACTA PHYSIOLOGIAE PLANTARUM	2.354	0137-5881	1861-1664	Q2	Springer Heidelberg	TIERGARTENSTRASSE 17, D-69121 HEIDELBERG, GERMANY	Germany	Yes	Nordic Association of Agricultural Science (NJF)	Hybrid	2890
AMERICAN JOURNAL OF BOTANY	3.844	0002-9122	1537-2197	Q1	Wiley	111 RIVER ST, HOBOKEN 07030-5774, NJ	USA	Yes	Botanical society of America	Hybrid	2000
APPLICATIONS IN PLANT SCIENCES	1.936	2168-0450	2168-0450	Q2	Wiley	111 RIVER ST, HOBOKEN 07030-5774, NJ	USA	Yes	Botanical society of America	Open	1800
BOTANY LETTERS	1.744	2381-8107	2381-8115	Q3	Société Botanique de France	FACULTE DE PHARMACIE, BP 83, F-59006 LILLE-CEDEX, FRANCE	France	Yes	Société Botanique de France	Hybrid	3085
BRAZILIAN JOURNAL OF BOTANY	1.296	0100-8404	1806-9959	Q3	Springer	CAIXA POSTAL 57088, SAO PAULO, SP 00000, BRAZIL	Brazil	Yes	Botanical Society of São Paulo - SBSP	Hybrid	2890
BRYOLOGIST	1.269	0007-2745	1938-4378	Q3	American bryological and lichenological society	C/O DR ROBERT S EGAN, SEC-TRES, ABLS, UNIV NEBRASKA OMAHA, DEPT BIOLOGY, OMAHA, NE 68182-0040	USA	Yes	American bryological and lichenological society	Subscription	NaN
CANADIAN JOURNAL OF PLANT PATHOLOGY	2.442	0706-0661	1715-2992	Q2	Taylor and Francis	530 WALNUT STREET, STE 850, PHILADELPHIA, PA 19106	Canada	Yes	Canadian Phytopathological Society	Hybrid	3085
EUROPEAN JOURNAL OF PHYCOLOGY	2.804	0967-0262	1469-4433	Q1	Taylor and Francis	2-4 PARK SQUARE, MILTON PARK, ABINGDON OR14 4RN, OXON, ENGLAND	England	Yes	British Phycological Society	Hybrid	3400
JOURNAL OF BRYOLOGY	1.361	0373-6687	1743-2820	Q3	Taylor and Francis	2-4 PARK SQUARE, MILTON PARK, ABINGDON OR14 4RN, OXON, ENGLAND	England	Yes	British Bryological Society	Hybrid	3085
JOURNAL OF EXPERIMENTAL BOTANY	6.992	0022-0957	1460-2431	Q1	Oxford University Press	GREAT CLARENDON ST, OXFORD OX2 6DP, ENGLAND	England	Yes	Society for experimental Biology	Hybrid	3708
JOURNAL OF GENERAL PLANT PATHOLOGY	1.449	1345-2630	1610-739X	Q3	Springer Japan	SHIROYAMA TRUST TOWER 5F, 4-3-1 TORANOMON, MINATO-KU, TOKYO 105-6005, JAPAN	Japan	Yes	Phytopathological Society of Japan	Hybrid	3290
JOURNAL OF PLANT BIOLOGY	2.434	1226-9239	1867-0725	Q2	Springer	TIERGARTENSTRASSE 17, D-69121 HEIDELBERG, GERMANY	South Korea	Yes	Korean Society of Plant Biologists	Hybrid	3190
PHYSIOLOGY AND MOLECULAR BIOLOGY OF PLANTS	2.391	0971-5894	0974-0430	Q2	Springer	ONE NEW YORK PLAZA, SUITE 4600 , NEW YORK, NY 10004, UNITED STATES	India	Yes	Prof. H.S. Srivastava Foundation for Science & Society	Hybrid	3390
PLANT BIOLOGY	3.081	1435-8603	1438-8677	Q2	WILEY	111 RIVER ST, HOBOKEN 07030-5774, NJ	Germany	Yes	German Society for Plant Sciences and the Royal Botanical Society of the Netherlands	Hybrid	3000
PLANT BIOSYSTEMS	2.842	1126-3504	1724-5575	Q2	TAYLOR & FRANCIS LTD	2-4 PARK SQUARE, MILTON PARK, ABINGDON OR14 4RN, OXON, ENGLAND	Italy	Yes	Societa Botanica Italiana	Hybrid	2950
PLANT DIVERSITY	2.528	2096-2703	2468-2659	Q2	Keai Publishing	16 DONGHUANGCHENGGEN NORTH ST, BEIJING, DONGHENG DISTRICT 100717, PEOPLES R CHINA	China	Yes	Kunming Institute of Botany, Chinese Academy of Sciences and Botanical Society of China	Open	0
PLANT ECOLOGY AND EVOLUTION	1.366	2032-3913	2032-3921	Q3	SOC ROYAL BOTAN BELGIQUE	NIEUWELAAN 38, B-1860 MEISE, BELGIUM	Belgium	Yes	Royal Botanical Society of Belgium	Hybrid	0
TROPICAL PLANT PATHOLOGY	1.488	1983-2052	1983-2052	Q3	Springer	ONE NEW YORK PLAZA, SUITE 4600 , NEW YORK, NY 10004, UNITED STATES	Brazil	Yes	Brazilian Phytopathology Society	Hybrid	2780
MOLECULAR PLANT PATHOLOGY	5.663	1464-6722	1364-3703	Q1	WILEY	111 RIVER ST, HOBOKEN 07030-5774, NJ	England	Yes	British Society for Plant Pathology (BSPP)	Hybrid	3100
NEW ZEALAND JOURNAL OF BOTANY	1.173	0028-825X	1175-8643	Q3	TAYLOR & FRANCIS LTD	2-4 PARK SQUARE, MILTON PARK, ABINGDON OR14 4RN, OXON, ENGLAND	New Zealand	Yes	The Royal Society Te Aparangi	Subscription	NaN
PHOTOSYNTHESIS RESEARCH	3.573	0166-8595	1573-5079	Q1	SPRINGER	VAN GODEWIJCKSTRAAT 30, 3311 GZ DORDRECHT, NETHERLANDS	Netherlands	Yes	Innternational society of photosynthetic research	Hybrid	3280
PHYSIOLOGIA PLANTARUM	4.5	0031-9317	1399-3054	Q1	WILEY	111 RIVER ST, HOBOKEN 07030-5774, NJ	Denmark	Yes	SPPS	Hybrid	3650
PHYTOCHEMISTRY REVIEWS	5.374	1568-7767	1572-980X	Q1	SPRINGER	VAN GODEWIJCKSTRAAT 30, 3311 GZ DORDRECHT, NETHERLANDS	Netherlands	Yes	Phytochemical Society of Europe (PSE) and by the Phytochemical Society of North America (PSNA)	Hybrid	4190
PHYTOPATHOLOGY	4.025	0031-949X	1943-7684	Q1	AMER PHYTOPATHOLOGICAL SOC	3340 PILOT KNOB ROAD, ST PAUL, MN 55121	USA	Yes	APS	Hybrid	2250
PLANT DIRECT	3.038	NaN	2475-4455	Q2	JOHN WILEY & SONS LTD	THE ATRIUM, SOUTHERN GATE, CHICHESTER PO19 8SQ, W SUSSEX, ENGLAND	England	Yes	ASPB and SEB	Open	2200
PLANT DISEASE	4.438	0191-2917	1943-7692	Q1	AMER PHYTOPATHOLOGICAL SOC	3340 PILOT KNOB ROAD, ST PAUL, MN 55121	USA	Yes	APS	Hybrid	2250
PLANT HEALTH PROGRESS	0.4	NaN	1535-1025	Q3	AMER PHYTOPATHOLOGICAL SOC	3340 PILOT KNOB ROAD, ST PAUL, MN 55121	USA	Yes	APS	Hybrid	2250
PLANT JOURNAL	6.48	0960-7412	1365-313X	Q1	Wiley	111 RIVER ST, HOBOKEN 07030-5774, NJ	England	Yes	Society for experimental biology (SEB)	Hybrid	4800
PLANT PHYSIOLOGY	8.34	0032-0889	1532-2548	Q1	OXFORD UNIV PRESS INC	JOURNALS DEPT, 2001 EVANS RD, CARY, NC 27513	USA	Yes	ASPB	Hybrid	3411
PLANT PHYSIOLOGY AND BIOCHEMISTRY	4.27	0981-9428	1873-2690	Q1	ELSEVIER FRANCE-EDITIONS SCIENTIFIQUES MEDICALES ELSEVIER	65 RUE CAMILLE DESMOULINS, CS50083, 92442 ISSY-LES-MOULINEAUX, FRANCE	France	Yes	Federation of European Societies of Plant Biology (FESPB) and the French Society of Plant Biology (Société Française de Biologie Végétale (SFBV))	Subscription	NaN
THEORETICAL AND EXPERIMENTAL PLANT PHYSIOLOGY	1.682	2197-0025	2197-0025	Q3	BRAZILIAN SOC PLANT PHYSIOLOGY	DEPT FISIOLOGIA VEGETAL - IB, UNICAMP, CP 6109, CAMPINAS, SP 00000, BRAZIL	Brazil	Yes	Brazilian Society of plant physiology	Hybrid	3390
BREEDING SCIENCE	2.086	1344-7610	1347-3735	Q2	Japanese Society of Breeding	UNIV TOKYO, GRADUATE SCHOOL AGRICULTURAL LIFE SCIENCES, BUNKYO-KU, TOKYO 113-8657, JAPAN	Japan	Yes	Japanese Society of Breeding	Open	397
PLANT BIOTECHNOLOGY JOURNAL	9.8	1467-7644	1467-7652	Q1	Wiley-Blackwell	Hoboken, NJ, USA	England	Yes	Society for Experimental Biology and Association of Applied Biologists	Hybrid	3400
APPLIED VEGETATION SCIENCE	3.27	1402-2001	1654-109X	Q2	Wiley and ( International Association of Vegetation Science)	111 RIVER ST, HOBOKEN 07030-5774, NJ	England	Yes	International Association for Vegetation Science	Hybrid	3800
AUSTRALASIAN PLANT PATHOLOGY	1.599	0815-3191	1448-6032	Q3	Springer	VAN GODEWIJCKSTRAAT 30, 3311 GZ DORDRECHT, NETHERLANDS	Australia	Yes	Australasian Plant Pathology Society	Hybrid	3390
JOURNAL OF NATURAL PRODUCTS	4.05	0163-3864	1520-6025	Q1	American Chemical Scoiety	1155 16TH ST, NW, WASHINGTON, DC, USA	USA	Yes	American Chemical Scoiety	Hybrid	5000
PLANT AND SOIL	4.192	0032-079X	1573-5036	Q1	Springer	VAN GODEWIJCKSTRAAT 30, 3311 GZ DORDRECHT, NETHERLANDS	Netherlands	No	NaN	Hybrid	4190
GENETIC RESOURCES AND CROP EVOLUTION	1.524	0925-9864	1573-5109	Q3	Springer	VAN GODEWIJCKSTRAAT 30, 3311 GZ DORDRECHT, NETHERLANDS	Netherlands	No	NaN	Hybrid	3280
WEED TECHNOLOGY	1.703	0890-037X	1550-2740	Q3	Cambridge university press	32 AVENUE OF THE AMERICAS, NEW YORK, NY 10013-2473	USA	No	NaN	Hybrid	2500
EUPHYTICA	1.895	0014-2336	1573-5060	Q3	Springer	VAN GODEWIJCKSTRAAT 30, 3311 GZ DORDRECHT, NETHERLANDS	Netherlands	No	NaN	Hybrid	3280
MOLECULAR BREEDING	2.589	1380-3743	1572-9788	Q2	Springer	VAN GODEWIJCKSTRAAT 30, 3311 GZ DORDRECHT, NETHERLANDS	Netherlands	No	NaN	Hybrid	3390
JOURNAL OF PLANT BIOCHEMISTRY AND BIOTECHNOLOGY	1.175	0971-7811	0974-1275	Q3	Springer India	7TH FLOOR, VIJAYA BUILDING, 17, BARAKHAMBA ROAD, NEW DELHI 110 001, INDIA	India	No	NaN	Hybrid	2890
PHYTOCHEMISTRY LETTERS	1.679	1874-3900	1876-7486	Q3	Elsevier	RADARWEG 29, 1043 NX AMSTERDAM, NETHERLANDS	Netherlands	No	NaN	Hybrid	3320
PERSPECTIVES IN PLANT ECOLOGY EVOLUTION AND SYSTEMATICS	3.634	1433-8319	1433-8319	Q2	ELSEVIER GMBH	HACKERBRUCKE 6, 80335 MUNICH, GERMANY	Germany	No	NaN	Hybrid	2940
PLANT ECOLOGY	1.859	1385-0237	1573-5052	Q3	Springer	VAN GODEWIJCKSTRAAT 30, 3311 GZ DORDRECHT, NETHERLANDS	Netherlands	No	NaN	Hybrid	3280
EUROPEAN JOURNAL OF TAXONOMY	1.372	NaN	2118-9773	Q3	Museum of Natural histore	SERVICE PUBLICATIONS SCIENTIFIQUES, 57 RUE CUVIER, 75005 PARIS, FRANCE	France	No	NaN	Hybrid	0
PLANT SYSTEMATICS AND EVOLUTION	1.631	0378-2697	1615-6110	Q3	Springer	SACHSENPLATZ 4-6, PO BOX 89, A-1201 WIEN, AUSTRIA	Austria	No	NaN	Hybrid	3280
PLANT GENOME	4.089	NaN	1940-3372	Q1	Wiley	111 RIVER ST, HOBOKEN 07030-5774, NJ	USA	No	NaN	Open	2125
HORTICULTURE RESEARCH	6.793	2662-6810	2052-7276	Q1	Springer	NO 1 WEIGANG, NANJING, JIANGSU 210095, PEOPLES R CHINA	China	No	NaN	Open	2660
PLANT FOODS FOR HUMAN NUTRITION	3.921	0921-9668	1573-9104	Q1	Springer	VAN GODEWIJCKSTRAAT 30, 3311 GZ DORDRECHT, NETHERLANDS	Netherlands	No	NaN	Hybrid	3390
JOURNAL OF APPLIED BOTANY AND FOOD QUALITY	1.451	1439-040X	1439-040X	Q3	Druckerei liddy halm	BACKHAUSSTRASSE 9B, 37081 GOTTINGEN, GERMANY	Germany	No	NaN	Subscription	NaN
JOURNAL OF APPLIED RESEARCH ON MEDICINAL AND AROMATIC PLANTS	3.4	NaN	2214-7861	Q2	Elsevier	RADARWEG 29, 1043 NX AMSTERDAM, NETHERLANDS	Netherlands	No	NaN	Subscription	NaN
JOURNAL OF ESSENTIAL OIL BEARING PLANTS	1.699	0972-060X	0976-5026	Q3	Taylor and Francis	2-4 PARK SQUARE, MILTON PARK, ABINGDON OR14 4RN, OXON, ENGLAND	India	No	NaN	Subscription	NaN
JOURNAL OF PHYTOPATHOLOGY	1.789	0931-1785	1439-0434	Q3	Wiley	111 RIVER ST, HOBOKEN 07030-5774, NJ	Germany	No	NaN	Hybrid	3500
JOURNAL OF PLANT GROWTH REGULATION	4.169	0721-7595	1435-8107	Q1	Springer	ONE NEW YORK PLAZA, SUITE 4600 , NEW YORK, NY 10004, UNITED STATES	USA	No	NaN	Hybrid	3280
JOURNAL OF PLANT NUTRITION	1.707	0190-4167	1532-4087	Q3	Taylor and Francis	530 WALNUT STREET, STE 850, PHILADELPHIA, PA 19106	USA	No	NaN	Hybrid	3085
JOURNAL OF PLANT PATHOLOGY	1.729	1125-4653	2239-7264	Q3	Springer	ONE NEW YORK PLAZA, SUITE 4600 , NEW YORK, NY 10004, UNITED STATES	USA	No	NaN	Hybrid	2890
JOURNAL OF PLANT RESEARCH	2.629	0918-9440	1618-0860	Q2	Springer Japan	SHIROYAMA TRUST TOWER 5F, 4-3-1 TORANOMON, MINATO-KU, TOKYO 105-6005, JAPAN	Japan	No	NaN	Hybrid	3290
PHOTOSYNTHETICA	3.189	0300-3604	1573-9058	Q2	Institute of Experimental Botany, Academy of Sciences of the Czech Republic	NA KARLOVCE 1A, 6 PRAGUE 160 00, CZECH REPUBLIC	Czech Republic	No	NaN	Hybrid	870
PLANT GROWTH REGULATION	3.412	0167-6903	1573-5087	Q1	Springer	ONE NEW YORK PLAZA, SUITE 4600 , NEW YORK, NY 10004, UNITED STATES	Netherlands	No	NaN	Hybrid	3390
PLANTS-BASEL	3.935	NaN	2223-7747	Q1	MDPI	ST ALBAN-ANLAGE 66, CH-4052 BASEL, SWITZERLAND	Switzerland	No	NaN	Open	2189
RECORDS OF NATURAL PRODUCTS	1.735	1307-6167	NaN	Q3	ACG publication	YENIKENT MAHALLESI, FIRAT CADDESI, 1-3, GEBZE-KOCAELI 41400, TURKEY	Turkey	No	NaN	Hybrid	750
TROPICAL PLANT BIOLOGY	1.512	1935-9756	1935-9764	Q3	Springer	ONE NEW YORK PLAZA, SUITE 4600 , NEW YORK, NY 10004, UNITED STATES	USA	No	NaN	Hybrid	3390
TURKISH JOURNAL OF BOTANY	1.489	1300-008X	1303-6106	Q3	TUBITAK SCIENTIFIC & TECHNICAL RESEARCH COUNCIL TURKEY	ATATURK BULVARI NO 221, KAVAKLIDERE, ANKARA 00000, TURKEY	Turkey	No	NaN	Hybrid	0
AUSTRALIAN JOURNAL OF BOTANY	1.237	0067-1924	1444-9862	Q3	Csiro publishing	UNIPARK, BLDG 1, LEVEL 1, 195 WELLINGTON RD, LOCKED BAG 10, CLAYTON, VIC 3168, AUSTRALIA	Australia	No	NaN	Hybrid	2700
BIOLOGIA PLANTARUM	1.747	0006-3134	1573-8264	Q3	Institute of Experimental Botany, Academy of Sciences of the Czech Republic	ROZVOJOVA 263, PRAHA 6 CZ-165 02, CZECH REPUBLIC	Czech Republic	No	NaN	Hybrid	782
BOTANICAL JOURNAL OF THE LINNEAN SOCIETY	2.911	0024-4074	1095-8339	Q2	Oxford University Press	GREAT CLARENDON ST, OXFORD OX2 6DP, ENGLAND	England	No	NaN	Hybrid	3564
BOTANICAL STUDIES	2.787	NaN	1999-3110	Q2	Springer	ONE NEW YORK PLAZA, SUITE 4600 , NEW YORK, NY 10004, UNITED STATES	Taiwan	No	NaN	Open	2145
FUNCTIONAL PLANT BIOLOGY	3.101	1445-4408	1445-4416	Q2	Csiro publishing	UNIPARK, BLDG 1, LEVEL 1, 195 WELLINGTON RD, LOCKED BAG 10, CLAYTON, VIC 3168, AUSTRALIA	Australia	No	NaN	Hybrid	2700
RHIZOSPHERE	3.129	NaN	2452-2198	Q2	Elsevier	RADARWEG 29, 1043 NX AMSTERDAM, NETHERLANDS	Netherlands	No	NaN	Subscription	2970
